# Distinct prostate cancer neuroendocrine subtypes predict prognosis and guide personalized prostate-specific membrane antigen-targeted therapy

**DOI:** 10.1101/2024.09.28.615561

**Authors:** Yung-Chih Hong, Cheng-Han Tsai, Tze-Yun Hu, Chih-Sin Hsu, Yu-Ching Peng, Weber Chen, William J. Huang, Tzu-Ping Lin, Pei-Ching Chang

## Abstract

**Background and Objective:** Second-generation hormonal therapy inhibits castration-resistant prostate cancer (CRPC), but the tumor eventually recurs as neuroendocrine prostate cancer (NEPC) and turns lethal. Differentiating lineage plasticity that contributed to distinct NEPC subtypes aids in advancing treatments, particularly the recent FDA-approved ^177^Lu-PSMA-617 radiopharmaceutical therapy.

**Methods:** We integrated single-cell RNA sequencing data from fresh human CRPC cases. This comprehensive approach allowed us to identify distinct NEPC subpopulations and their respective lineage with high confidence.

**Key Findings and Limitations:** We uncovered N-Myc and REST as key transcription factors driving distinct neuroendocrine subtypes among 5,797 neuroendocrine-like epithelial cells in CRPC: a REST-dependent subtype (NE I), an N-Myc-dependent subtype (NE II), and a combined N-Myc/REST subtype (NE I+II). These subtypes were validated using multiplex immunofluorescence staining. Trajectory analysis of single-cell RNA sequencing data, along with multi-omics time course analysis of publicly available transcriptomic data recapitulated N-Myc and REST lineages. Additionally, we observed PSMA loss in N-Myc lineage NEPC and identified STMN1 as a biomarker for PSMA-negative subtype. We validated the prognostic value of STMN1 using the TCGA dataset and 60 in-house CRPC tissues. Given that surgery is rarely performed in advanced CRPC, leading to limited sample availability, further validation in larger cohorts is needed.

**Conclusions and Clinical Implications:** Adeno-to-neuroendocrine lineage transition in prostate cancer leads to resistance to new therapies. The lethal NEPC phenotype should be revealed earlier in the disease course of patients with CRPC, providing crucial clues for personalized precision medicine.
