## Supplementary Table S1 for "Distinct prostate cancer neuroendocrine subtypes predict prognosis and guide personalized prostate-specific membrane antigen-targeted therapy"

### Sheet: Table_S1
Supplementary Table S1. Gene sets that were selected for Seurat AddModuleScore analysis
NE I	NE II	Lius_PCa	Tomlins_PCa	Club cell	Hallmark_AR	WNT	p53_delpetion	RB_loss	TMPRSS2_ERG_fusion	Hallmark_EMT	Proliferating	Senescence	Stemness
CHGA	PCSK1	ABCC4	AMACR	SCGB3A1	ABCC4	ADAM17	ADAM12	AAAS	ABCC8	ABI3BP	A4GNT	BMAL1	ABCB1
ACTL6B	CELF3	AKR1A1	ATP6V1G1	LCN2	ABHD2	AXIN1	ALOX5AP	ACOX3	ALDH18A1	ACTA2	ACVR2A	CDKN1A	ACE
SYP	NKX2-1	ALDH1A3	BDH1	PIGR	ACSL3	AXIN2	AMELX	ADA	AMPD3	ADAM12	ACVRL1	MAPK14	AGO3
CHRNB2	POU3F2	AMACR	BICD1	PSCA	ACTN1	CCND2	ANGPTL3	ADGRE1	ARHGAP29	ANPEP	ADAM17	MAPKAPK5	ARIH2
INSM1	SOX2	APRT	CACNA1D	OLFM4	ADAMTS1	CSNK1E	ANGPTL4	AHCY	ARHGDIB	APLP1	AGGF1	PLA2R1	ATXN1L
ASCL1	LMO3	ARHGEF26	CAMKK2	RARRES1	ADRM1	CTNNB1	ANXA10	ALPK3	ASAP2	AREG	AGTR1	SIRT1	AXIN2
SNAP25		ATF6B	CANX	SPINK1	AKAP12	CUL1	APOL3	ARTN	BAG5	BASP1	AIMP1	TP53	BABAM1
SRRM4		BCAM	CNPY2	CD74	AKT1	DKK1	ATP12A	BAZ1B	BMPR1B	BDNF	AKT1	WNT16	BRCA2
		BEND4	CXADR	S100P	ALDH1A3	DKK4	AVPR2	BBC3	CACNA1D	BGN	AKT3	ATM	BYSL
		BZW2	DAPK1	WFDC2	ANKH	DLL1	BARX2	BTG2	CADPS	BMP1	ALDH1A2	ATR	CCNE1
		C9orf152	DKC1	FCGBP	APPBP2	DVL2	BAX	CCNE1	CDK14	CADM1	ALOX5	CDKN2A	CD109
		CADM1	EEF2	GDF15	ARID5B	FRAT1	BFSP2	CCNE2	COL9A2	CALD1	ANG	CHEK1	CD34
		CALR	EIF4A1	AGR2	AZGP1	FZD1	BPI	CLN6	CPSF6	CALU	ANGPT1	CHEK2	CDKN2C
		CAMKK2	ERG	HLA-DRA	B2M	FZD8	C4BPA	CRIP2	CRISP3	CAP2	ANGPT4	CTC1	CEBPA
		CANT1	F2R	PI3	B4GALT1	GNAI1	CA3	CTDSP1	DBN1	CAPG	ANGPTL8	ERCC1	CITED1
		CCL3	GUCY1A1	FAM3D	BMPR1B	HDAC11	CACNG2	DCT	ECE1	CCN1	APELA	MIR21	CTC1
		CCNG2	GUSB	SLPI	CAMKK2	HDAC2	CCL20	DCXR	EIF4G3	CCN2	APLN	MME	CTNNB1
		CLDN8	HSD17B4	C15orf48	CCND1	HDAC5	CCL4	DDIT4L	EIF5	CD44	APLNR	ROMO1	DGCR8
		CREB3L1	KRT18	TXNIP	CCND3	HEY1	CD5L	DNA2	ERG	CD59	APOA1	SERPINE1	EIF2AK2
		DANCR	MANF	DUOXA2	CDC14B	HEY2	CD68	DNAJC9	GHR	CDH11	APOE	TERT	ELL3
		DNAH5	MBOAT2	ANKRD36C	CDK6	JAG1	CD69	DNASE1L1	GP1BB	CDH2	APOH	WRN	EPCAM
		DNPH1	MCCC2	CXCL17	DBI	JAG2	CD83	DNMT1	HDAC1	CDH6	AQP11	ABI3	ERCC2
		ECI2	MYO6	TMSB4X	CENPN	KAT2A	CDH4	DUOXA1	KCNN2	COL11A1	AR	ARG2	ETV6
		EDRF1	NACA	ADGRF1	DHCR24	LEF1	CEACAM5	EI24	KHDRBS3	COL12A1	AREG	B2M	FBLN1
		EIF2AK1	PARG	VSIG2	DNAJB9	MAML1	CH25H	EPHX1	KLC1	COL16A1	ARNT	CGAS	FERMT1
		EIF4A1	PAICS	HLA-DRB1	ELK4	MYC	CHRNA10	FBP1	LRP1	COL1A1	ARX	EEF1E1	FERMT2
		ELK1	PDLIM5	TFF1	ELL2	NCOR2	CHST8	FXYD6	MAP2K5	COL1A2	ATOH8	HLA-G	FGF10
		ENTPD5	PPIB		ELOVL5	NCSTN	CLCF1	GAB3	MAP3K5	COL3A1	ATP5F1A	KIR2DL4	FGF2
		ENTPD6	RAB11A		FADS1	NKD1	CLEC1A	GANC	MAP7	COL4A1	ATP5IF1	MIR10A	FGF4
		EPCAM	RACK1		FKBP5	NOTCH1	CNOT9	GCLM	MLXIP	COL4A2	ATP7A	MIR146A	FGF8
		FARP1	RPL31		GNAI3	NUMB	CTLA4	GNB1L	MOK	COL5A1	B2M	MIR188	FGF9
		FBP1	SEC16A		GPD1L	NOTCH4	CXCL1	GRB7	MTA1	COL5A2	B4GALT1	MIR20B	GBA1
		FLJ20021	SLC25A6		GSR	PPARD	CXCL12	GRM8	MYO6	COL5A3	BAD	MIR217	GJA1
		FNIP2	SND1		GUCY1A1	PSEN2	CXCL2	HAT1	NCOA1	COL6A2	BAK1	MIR22	GLI3
		GADD45G	SOX4		H1-0	PTCH1	CXCL5	HES1	NDUFS5	COL6A3	BAX	MIR34A	HMGA2
		GALNT7	TRIM27		HERC3	RBPJ	CXCL6	HEY2	OCLN	COL7A1	BCL11B	MORC3	HMGB2
		GDF15	UAP1		HMGCR	SKP2	CXCL8	ID1	PCDHGB7	COL8A2	BCL2L1	PAWR	HMX2
		GGCT	UGDH		HMGCS1	TCF7	CYP17A1	IER2	PDE9A	COLGALT1	BCL2L2	YPEL3	HNRNPU
		GJB1	ZNF217		HOMER2	TP53	CYP2A13	IFT27	PEX10	COMP	BGLAP	HMGA1	HOXA3
		GLYATL1	ZNF652		HPGD	WNT1	CYP2C8	IL36RN	PGD	COPA	BID	HMGA2	HOXB4
		GMDS			HSD17B14	WNT5B	CYP2D6	LCMT1	PLA2G7	CRLF1	BMP4	HRAS	IRF6
		GOLM1			IDI1	WNT6	DLX6	LYNX1	PRKAR1B	CTHRC1	BMP5	PML	KAT7
		GUCY1A1			INPP4B		DPF1	MAN1B1	PSMD13	CXCL1	BMP6	SPI1	KDF1
		H2AC25			INSIG1		DPYS	MANSC1	PTK7	CXCL12	BMPER	ABL1	KDM1A
		HID1			IQGAP2		EML3	MAPK13	PTPRK	CXCL6	BMPR1A	AKT3	KDR
		HOXC6			ITGAV		ETV5	MCM6	RAB30	CXCL8	BMPR2	BCL6	KITLG
		HPN			KLK2		EVI2A	MCM7	RFX1	DAB2	BRCA2	BMPR1A	LIG4
		ICA1-AS1			KLK3		EVX1	MDM2	RGS10	DCN	BTBD10	BRCA2	LTBP3
		IMPA1			KRT19		FCRL2	MRE11	RPP38	DKK1	BTK	CALR	MECOM
		LRIG1			KRT8		FGF22	MRPL45	SAFB	DPYSL3	BTRC	CDK2	MIR16-1
		LYPLA1			LIFR		FOSL2	MRPL49	SEPTIN9	DST	C5AR1	CDK6	MIR181A2
		MAP2K6			LMAN1		FOXL2	MSH6	SH3YL1	ECM1	C6orf89	CDKN1B	MIR221
		MARCKSL1			MAF		FPR3	MYC	SIPA1L1	ECM2	CASK	CDKN2B	MIR222
		MTHFD2			MAK		FZD9	NANS	SMARCD1	EDIL3	CAV1	CITED2	MIR29B1
		MYO6			MAP7		GALK1	NME4	SNRPB2	EFEMP2	CAV2	COMP	MIR320A
		NLE1			MERTK		GP5	NOXO1	SUSD6	ELN	CCL11	DNAJA3	MIR320B1
		NME2			MYL12A		GPA33	NUDT5	TBP	EMP3	CCL2	ECRG4	MIR320B2
		OR51E2			NCOA4		GSC2	NUMBL	TFDP1	ENO2	CCL24	FBXO4	MIR320C1
		PCA3			NDRG1		GUCY2D	NXT1	THUMPD1	FAP	CCL26	FBXO5	MIR320C2
		PDIA5			NGLY1		GYPB	OVOL2	TLE1	FAS	CCN3	FZR1	MIR320D1
		PDLIM5			NKX3-1		H1-6	PALMD	TPP2	FBLN1	CCND1	H2AX	MIR320D2
		PPM1E			PA2G4		H2AC4	PCBP2	TWIST1	FBLN2	CCR3	ID2	MIR320E
		PPP1R14B			PDLIM5		H6PD	PCDH10	UBE2G1	FBLN5	CD109	IGF1R	MIR93
		PPP1R9A			PGM3		HAO1	PCNA	UGDH	FBN1	CD34	ING2	N4BP2L2
		PTP4A3			PIAS1		HS3ST2	PDXP	XRCC5	FBN2	CDC42	KAT5	NANOG
		PPP3CA			PLPP1		HTR1E	PEX11B	ZMYND8	FERMT2	CDC73	KAT6A	NES
		PTRHD1			PMEPA1		IER3	PKHD1	ZNF3	FGF2	CDH13	LMNA	NF1
		PYCR1			PTK2B		IKZF1	PLA2G6		FLNA	CDH3	MAGEA2	NF2
		RAB17			PTPN21		IL1RN	PLEKHA6		FMOD	CDK4	MAGEA2B	NFIB
		RAB3D			RAB4A		IL1RAPL1	PLXNB2		FN1	CDK6	MAP2K1	NKAP
		RAP1GAP			RPS6KA3		IL36A	PMM1		FOXC2	CDKN1A	MAP2K3	NOTCH1
		REPS2			RRP12		INPP5D	PMS2		FSTL1	CDKN1B	MAP2K4	NR2E1
		RNF41			SAT1		INSL3	POLD4		FSTL3	CDKN1C	MAP2K6	OSR2
		RPL22L1			SCD		INSL4	POLE2		FUCA1	CDKN2B	MAP2K7	OVOL1
		SAMD5			SEC24D		ITM2A	PPM1M		FZD8	CEACAM1	MAP3K3	OVOL2
		SEL1L			SELENOP		KCNK3	PRIM1		GADD45A	CEBPB	MAP3K5	PBX1
		SERP1			SGK1		KCNMB1	PRKAB1		GADD45B	CFLAR	MAPK10	PDCD2
		SH3RF1			SLC26A2		KRT14	PRKCE		GAS1	CLDN1	MAPK11	PIM1
		SIM2			SLC38A2		KRT31	RAD51C		GEM	CLEC12B	MAPK8	PRRX1
		SLC19A1			SMS		LALBA	RAD54L		GJA1	CNMD	MAPK9	PTCH1
		SLC35B2			SORD		LGSN	RFC3		GLIPR1	COL4A3	MIF	PTPRC
		SLC43A1			SPCS3		LRRC32	RPA1		GPC1	COL8A1	MIR17	RARB
		SNORD60			SPDEF		MAGEC2	RRM2		GPX7	COL8A2	MIR543	RARG
		SOX4			SRF		ME3	SFRP1		GREM1	CPB2	MIR590	RBPJ
		SOX9			SRP19		MMP13	SIVA1		HTRA1	CRNN	MNT	RNF43
		SRPRB			STEAP4		MMP17	SLBP		ID2	CTNNB1	NEK4	RUNX1
		ST14			STK39		MMP3	SLC24A1		IGFBP2	CXCL12	NEK6	RUNX2
		TBC1D4			TARP		MOG	SLC2A8		IGFBP3	CYP7B1	NPM1	SART3
		TMEM161A			TMEM50A		MPZ	SLC2A9		IGFBP4	DAB2	NSMCE2	SFN
		TMTC4			TMPRSS2		MT1G	SLC35B2		IL15	DAB2IP	NUAK1	SFRP2
		TP53			TNFAIP8		NCKAP1L	SLC7A7		IL32	DACH1	NUP62	SHB
		TP53INP1			TPD52		NF1	SMARCA1		IL6	DBH	OPA1	SHH
		TRGC1			TSC22D1		NFIX	SNAP25		INHBA	DEAF1	PLK2	SHOX2
		TRIB1			UAP1		NFKBIA	SPOCK1		ITGA2	DLG1	PNPT1	SIRT6
		TRIM68			UBE2I		NTRK3	SPICE1		ITGA5	DLL4	PRELP	SIX2
		TRPM4			UBE2J1		NTSR1	ST3GAL4		ITGAV	DLX5	PRKCD	SNAI2
		TSPAN13			VAPA		OR10H3	STMN1		ITGB1	DLX6	PRMT6	SOX11
		UAP1			XRCC5		OSGIN1	STUB1		ITGB3	DRD2	PTEN	SOX17
		VSTM2L			XRCC6		OSGIN2	SULF2		ITGB5	DUSP10	RBL1	SOX18
					ZBTB10		P2RY11	TGM1		JUN	EAF2	RSL1D1	SOX9
					ZMIZ1		P2RY6	THRA		LAMA1	ECM1	SIRT6	TBX3
							PCDH1	TIMELESS		LAMA2	EDNRB	SMC5	TERT
							PCDHA6	TIPIN		LAMA3	EFNB2	SMC6	TGFB1
							PDC	TKFC		LAMC1	EGF	SRF	TGFBR1
							PF4V1	TMEM54		LAMC2	EGFL7	TBX2	TGFBR2
							PIDD1	TNFRSF18		LGALS1	EGFR	TBX3	THPO
							PKD2L1	TNFSF9		LOX	EGR3	TERC	TIAL1
							POU2AF1	TPRA1		LOXL1	EMC10	TERF2	TP53
							POU6F1	TUBG1		LOXL2	EPB41L4B	TOP2B	TP63
							PPEF1	TYRP1		LRP1	EPGN	TP63	TRIM71
							PRDM11	UBE2T		LRRC15	EPHA2	TWIST1	TSC22D1
							PRKCE	UCK1		LUM	EPPK1	ULK3	VEGFC
							PRRG3	VPS16		MAGEE1	ERBB2	VASH1	WNT1
							PRTN3	ZFP30		MATN2	EREG	WNT1	WNT10B
							PTK2B	ZSCAN22		MATN3	ERN1	YBX1	WNT11
							PTX3	ZW10		MCM7	ESR1	ZKSCAN3	WNT2B
							PYY			MEST	ESRP2	ZMIZ1	WNT3
							RELB			MFAP5	EYA1	ZMPSTE24	WNT5A
							RFPL2			MGP	F3	ZNF277	WNT7B
							RFX2			MMP1	FA2H		XRCC5
							RGR			MMP14	FABP7		YAP1
							RHD			MMP2	FAP		YJEFN3
							RIPK4			MMP3	FBXW7		YTHDF2
							RND2			MSX1	FERMT1		ZFP36L1
							RNF39			MXRA5	FGF1		ZNRF3
							RORC			MYL9	FGF10		DMRTA2
							SARDH			MYLK	FGF16		GSC
							SDC4			NID2	FGF18		SFRP2
							SLA			NNMT	FGF2		SOX17
							SLC15A2			NOTCH2	FGF7		SOX18
							SLC16A4			NT5E	FGF9		SOX9
							SLC38A3			NTM	FGFBP1		DMRTA2
							SLC4A10			OXTR	FGFR1		EDN1
							SPINK1			P3H1	FGFR2		EDNRA
							SPRR1B			PCOLCE	FGL1		GSC
							SPRR2C			PCOLCE2	FLCN		SFRP1
							SYN1			PDGFRB	FLT1		SFRP2
							TDRKH			PDLIM4	FLT4		SOX17
							TFAP4			PFN2	FMC1		SOX18
							TNFAIP3			PLAUR	FOXE3		SOX9
							TNFRSF9			PLOD1	FRS2		WNT8A
							TNNI3K			PLOD2	FSHB		BMI1
							TNR			PLOD3	FST		CDK2AP2
							TP53			PMEPA1	FUT1		CUL3
							TPTE			PMP22	FUT2		ESRRB
							TUBB1			POSTN	FZD7		ETV5
							WNT3			PPIB	GATA2		EVI2B
							XAF1			PRRX1	GATA3		EXT1
										PRSS2	GDF2		FUT10
										PTHLH	GDF5		FZD7
										PTX3	GHRL		GNL3
										PVR	GHSR		HOXB4
										QSOX1	GLI1		ING2
										RGS4	GPBAR1		LBH
										RHOB	GPC3		MIR145
										SAT1	GPR15LG		MLLT3
										SCG2	GPX1		NAP1L2
										SDC1	GRN		NCOA3
										SDC4	HAS2		NOTCH1
										SERPINE1	HDAC6		PAFAH1B1
										SERPINE2	HES1		PRDM15
										SERPINH1	HES5		SFRP2
										SFRP1	HGF		SMYD5
										SFRP4	HIF1A		SOX17
										SGCB	HLX		TDRD12
										SGCD	HMGB1		TGFB2
										SGCG	HMGB2		TIAL1
										SLC6A8	HMGN1		WNT3A
										SLIT2	HMOX1		WNT7A
										SLIT3	HMX2		WWTR1
										SNAI2	HNF1B		ZBTB16
										SNTB1	HOXA5		ZFP36L2
										SPARC	HPN		A2M
										SPOCK1	HRAS		ABL1
										SPP1	HSPG2		ACE
										TAGLN	HTR2B		ACVR1
										TFPI2	HYAL1		ALDH1A2
										TGFB1	ID2		ANXA6
										TGFBI	IFT172		BATF
										TGFBR3	IFT52		BBS12
										TGM2	IFT57		BCL2
										THBS1	IFT74		BGLAP
										THBS2	IFT80		BMP4
										THY1	IGF1		BMP7
										TIMP1	IGF2		BMPR1A
										TIMP3	IGFBP3		CDC42
										TNC	IGFBP4		CDH2
										TNFAIP3	IGFBP5		CDK12
										TNFRSF11B	IHH		CDK13
										TNFRSF12A	IL10		CDK6
										TPM1	IL12A		CDX2
										TPM2	IL12B		CHD2
										TPM4	IL17A		CHD3
										VCAM1	IL26		CHD4
										VCAN	IL6		CITED2
										VEGFA	INTU		CORO1C
										VEGFC	IQGAP3		CTNNB1
										VIM	IRF6		CYP26C1
										WIPF1	IRS2		DHX36
										WNT5A	ITGA4		DMRTA2
											ITGB1BP1		DNMT3L
											ITGB3		EDN1
											JAG1		EDN3
											JAML		EDNRA
											JCAD		EDNRB
											KDF1		EEF1AKMT4-ECE2
											KDM5B		EFNB1
											KDR		EIF2AK2
											KIT		ELL3
											KLF9		ENG
											KLK8		EOMES
											KRIT1		EPCAM
											KRT2		EPOP
											KRT4		ERBB4
											LACRT		ERCC2
											LAMA5		ESR1
											LAMB1		ESRRB
											LAMC1		EXT1
											LEP		EZH2
											LGR4		FAM172A
											LGR5		FBXL17
											LIMS1		FGF19
											LIMS2		FGF2
											LIPA		FGFR2
											LOXL2		FN1
											LRG1		FOLR1
											MAGED1		FOXA1
											MAP2K1		FOXC1
											MAP2K2		FOXC2
											MAP2K5		FOXO4
											MAPK1		FRZB
											MARVELD3		FZD1
											MCC		GATA6
											MDK		GATAD2A
											MED1		GATAD2B
											MEF2C		GBX2
											MIR101-1		GDNF
											MIR10A		GPM6A
											MIR10B		GREM1
											MIR125B1		GSC
											MIR126		GSK3B
											MIR129-1		HAND2
											MIR130A		HDAC1
											MIR132		HDAC2
											MIR133B		HES1
											MIR135B		HES5
											MIR146A		HESX1
											MIR149		HIF1A
											MIR150		HMGA2
											MIR152		HNF1B
											MIR15A		HNRNPU
											MIR15B		HOXA7
											MIR16-1		HOXB4
											MIR181C		HOXD4
											MIR193A		HSPA9
											MIR200C		HTR2B
											MIR205		ISL1
											MIR20B		ITCH
											MIR21		ITGB1
											MIR22		JAG1
											MIR222		JARID2
											MIR2355		KAT5
											MIR23A		KBTBD8
											MIR24-1		KDM3A
											MIR26A1		KDM4C
											MIR27A		KIT
											MIR27B		KITLG
											MIR29A		KLHL12
											MIR29B1		KRT14
											MIR29C		LAMA5
											MIR30B		LBH
											MIR30E		LIF
											MIR329-1		LIN28A
											MIR342		LMBR1L
											MIR34A		LRP6
											MIR361		LTBP3
											MIR410		MAPK1
											MIR424		MAPK14
											MIR483		MAPK3
											MIR487B		MBD3
											MIR492		MED1
											MIR494		MEF2C
											MIR495		MEOX1
											MIR497		METTL3
											MIR499A		METTL5
											MIR503		MIR146A
											MIR92A1		MIR346
											MIR98		MLLT3
											MIRLET7B		MSI2
											MMP12		MSX1
											MMP14		MSX2
											MMRN2		MTA1
											MTA3		MTA2
											MTSS1		MTA3
											MYC		MTCH2
											MYDGF		MTF2
											NCSTN		MYOCD
											NEAT1		N4BP2L2
											NF1		NELFB
											NFIB		NFE2L2
											NFKBIZ		NKX2-5
											NGFR		NOG
											NKX2-3		NOLC1
											NKX2-5		NOTCH1
											NKX2-6		NRG1
											NKX2-8		NRP1
											NKX3-1		NRP2
											NKX6-1		NRTN
											NLRC3		NSUN2
											NME1		NUDT21
											NME2		OCIAD1
											NOD2		OSM
											NODAL		OSR1
											NOG		OTUD5
											NOTCH1		OVOL2
											NOTCH2		PAX2
											NOX5		PAX6
											NR1D1		PDCD6
											NR2F2		PDGFRA
											NR4A1		PDX1
											NR4A3		PEF1
											NRARP		PHACTR4
											NRAS		PHF19
											NRP1		PHF5A
											NRP2		PHOX2B
											NUPR1		PITX2
											ODAM		PRICKLE1
											OR51E2		PRKDC
											OSR1		PSMD11
											OSR2		PTN
											OVOL1		PTPRC
											OVOL2		PUM1
											PAX2		PUS7
											PAX6		PWP1
											PDCD10		RADIL
											PDCD6		RBBP4
											PDCL3		RBBP7
											PDGFB		RBM24
											PDPK1		RBPJ
											PDX1		RDH10
											PEX2		REST
											PGF		RET
											PGR		RPS7
											PHB2		RUNX2
											PHOX2B		SEMA3A
											PIK3CB		SEMA3B
											PIK3CD		SEMA3C
											PKHD1		SEMA3D
											PLCG1		SEMA3E
											PLXNB3		SEMA3F
											POLD4		SEMA3G
											PPARD		SEMA4A
											PPARG		SEMA4B
											PPP1R16B		SEMA4C
											PRKCA		SEMA4D
											PRKD1		SEMA4F
											PRKD2		SEMA4G
											PRKDC		SEMA5A
											PRKX		SEMA5B
											PRL		SEMA6A
											PROK1		SEMA6B
											PROK2		SEMA6C
											PROX1		SEMA6D
											PSEN1		SEMA7A
											PTCH1		SETD1A
											PTN		SETD2
											PTPRK		SETD6
											PTPRM		SFRP1
											PTPRN		SFRP2
											PURA		SH2B3
											PYGO2		SHC4
											RAB33B		SHH
											RAF1		SIRT6
											RAP1GAP		SIX1
											RASGRF1		SLC4A11
											RB1		SLC9A1
											RBPJ		SMAD4
											REG3A		SMO
											REG3G		SMYD5
											RETNLB		SNAI2
											RGCC		SOX10
											RGN		SOX17
											RICTOR		SOX18
											ROBO1		SOX21
											RPS6KA1		SOX5
											RPTOR		SOX6
											RREB1		SOX8
											RTN4		SOX9
											RUNX2		SP7
											RUNX3		SRF
											SAAL1		STAT3
											SAV1		TACSTD2
											SCAND3		TAL1
											SCARB1		TAPT1
											SCG2		TBX1
											SCN5A		TBX2
											SDR16C5		TBX3
											SEMA5A		TBX5
											SERPINB1		TBXT
											SERPINB5		TCF15
											SERPINF1		TCOF1
											SFN		TEAD2
											SFRP1		TGFB2
											SFRP2		TP53
											SGPP2		TP63
											SHH		TRIM6
											SIDT2		TWIST1
											SIRT1		UFL1
											SIRT6		WNT10A
											SIX1		WNT3
											SIX4		WNT7A
											SLC39A9		WNT8A
											SLURP1		XRCC5
											SMAD3		YAP1
											SMO		YTHDF2
											SNAI2		ZFP36
											SOX11		ZFP36L2
											SOX2		ZIC3
											SOX9		ZNF281
											SP1		ACVR1
											SPARC		ALDH1A2
											SPINK1		ANXA6
											SRSF6		BCL2
											ST8SIA1		BMP4
											STAT1		BMP7
											STAT3		BMPR1A
											STAT5A		CDC42
											STAT6		CDH2
											STK11		CITED2
											STK3		CORO1C
											STK4		CYP26C1
											STXBP4		EDN1
											SULF1		EDN3
											SULF2		EDNRA
											SYNJ2BP		EDNRB
											TACR1		EFNB1
											TACSTD2		ENG
											TBX1		ERBB4
											TBX2		FAM172A
											TCF7L2		FGF19
											TEK		FGF2
											TGFA		FN1
											TGFB1		FOLR1
											TGFB2		FOXC1
											TGFBR1		FOXC2
											TGFBR3		GBX2
											TGM1		GDNF
											THAP1		HAND2
											THBS1		HES1
											THBS4		HIF1A
											TIE1		HTR2B
											TINF2		ISL1
											TMIGD1		JAG1
											TNF		KBTBD8
											TNFAIP3		KITLG
											TNFSF11		KLHL12
											TNFSF12		LAMA5
											TNMD		MAPK1
											TP63		MAPK3
											TRIM24		MSI2
											TWIST1		NOLC1
											UHRF1		NRG1
											VASH1		NRP1
											VASH2		NRP2
											VDR		NRTN
											VEGFA		OVOL2
											VEGFB		PAX6
											VEGFC		PDCD6
											VEGFD		PEF1
											VHL		PHACTR4
											VIP		PHOX2B
											VSTM4		PITX2
											WDR13		PTPRC
											WDR48		RADIL
											WDR77		RDH10
											WNT10B		RET
											WNT16		SEMA3A
											WNT2		SEMA3B
											WNT3A		SEMA3C
											WNT5A		SEMA3D
											WNT7A		SEMA3E
											XBP1		SEMA3F
											XDH		SEMA3G
											YAP1		SEMA4A
											ZEB1		SEMA4B
											ZEB2		SEMA4C
											ZFP36		SEMA4D
											ZFP36L1		SEMA4F
											ZNF304		SEMA4G
											ZNF580		SEMA5A
											ZNF703		SEMA5B
											ARHGAP5		SEMA6A
											BMP2		SEMA6B
											BMP7		SEMA6C
											CHRD		SEMA6D
											CTNNBIP1		SEMA7A
											DCHS1		SETD2
											DCHS2		SHH
											FGF4		SMO
											FOXF1		SNAI2
											HAND2		SOX10
											LMNA		SOX8
											LRP5		SOX9
											MSX1		TAPT1
											PDGFA		TBX1
											PHF14		TCOF1
											PRRX1		TWIST1
											SHOX2		WNT7A
											SIX2		ASCL2
											SYNE1		BCL9
											TGFBR2		BCL9L
											WNT11		BMP7
											ACAN		BMPR1A
											ACSL6		BRAF
											ADGRG1		CDX2
											AKNA		CUL4A
											APPL2		FGF10
											ARHGEF2		FGF4
											ARTN		GATA2
											ASCL1		HES1
											ASPM		HNF1B
											ATF5		KIT
											BBS1		KLF10
											BCAN		KLF4
											BTG2		LBH
											CDH2		LDB1
											CDON		LDB2
											CEND1		LIF
											CEP120		LIG4
											CTNNA1		LRP5
											CX3CL1		MED12
											CX3CR1		MED14
											DAGLA		MED15
											DAGLB		MED17
											DBN1		MED21
											DCT		MED27
											DISC1		MED28
											DISP3		MED30
											DIXDC1		MED6
											DMRTA2		MED7
											DOCK7		MIR145
											ELL3		MYC
											EML1		NANOG
											EMX1		NIPBL
											EMX2		NKAP
											EPHB1		NODAL
											FGF13		NOG
											FGF8		NR2E1
											FLNA		PAX2
											FOXG1		PAX8
											FOXO1		POU5F1
											FZD3		RAF1
											FZD6		RBPJ
											FZD9		REST
											GBX2		RIF1
											GJC2		SALL4
											GLI3		SFRP1
											GNAI2		SIX2
											GPR37L1		SKI
											HAPLN1		SMC1A
											HAPLN2		SMO
											HAPLN3		SOX2
											HAPLN4		SOX4
											HHIP		SOX9
											HOOK3		SPI1
											ID4		STAT3
											IFT20		TAF5L
											IGF2BP1		TAF6L
											ILK		TAL1
											INSM1		TBX1
											ITGB1		TP63
											KCNA1		VPS72
											KCTD13		WNT7A
											KDM1A		WNT9B
											KDM2B		YAP1
											KIF14		ZFP36L2
											KIFAP3		ZHX2
											LEF1		BMI1
											LHX1		FUT10
											LHX2		FZD7
											LHX5		HOXB4
											LNX2		LBH
											LRP2		MIR145
											LRRK2		NOTCH1
											LYN		TGFB2
											MELK		WNT3A
											MIOS		WNT7A
											MIR137		ZFP36L2
											NAP1L1		ASPM
											NBN		CDH2
											NCAN		DLL1
											NDE1		FANCC
											NDUFS2		FANCD2
											NES		FOXO1
											NEUROD4		FUT10
											NF2		HES1
											NFIA		HES5
											NR2E1		HOOK3
											NUMB		IGF2BP1
											NUMBL		JAG1
											ORC3		MCPH1
											OTP		MMP24
											PAFAH1B1		NOTCH1
											PCM1		PCM1
											PDE9A		PROX1
											PITX3		PRRX1
											PLXNB2		REST
											POU3F2		SOX2
											POU3F3		SRRT
											PSMG1		SS18
											PTBP2		WDR47
											PTPRZ1		CCNE1
											RAB10		CITED1
											RACGAP1		FERMT2
											RARB		LTBP3
											RASSF10		MIR16-1
											RERE		MIR181A2
											RHOA		MIR29B1
											RORA		SIX2
											RPGRIP1		TGFB1
											RRM1		TGFBR1
											RYK		VEGFC
											SHCBP1		CTNNB1
											SHOC2		FZD1
											SIRT2		GSK3B
											SIX3		LTBP3
											SKOR2		MIR346
											SLC16A2		PDGFRA
											SLC39A5		REST
											SLC6A4		SLC4A11
											SMARCD3		SOX5
											SOX10		SOX6
											SOX5		SOX9
											SPINT1		WNT3
											SPINT2
											TAFA1
											TAFA3
											TEAD3
											TMEM14B
											TOX
											TP53
											TRIM71
											TRNP1
											VAX1
											VCAN
											WDR47
											WDR62
											WNT1
											ZNF335
											ZNF503
											ABI2
											ABL1
											ABL2
											ACER2
											ACER3
											ACTB
											ACTL6A
											ACTL6B
											ACTR2
											ACTR3
											ADA
											ADAM10
											ADAMTS1
											ADCY10
											ADM
											ADNP
											ADRA1D
											ADRA2A
											AGER
											AGRN
											AGT
											AIF1
											AKIRIN1
											AKIRIN2
											AKR1C2
											AKR1C3
											AKT2
											ALK
											ALKAL1
											ALKAL2
											AMIGO1
											ANAPC2
											ANKRD27
											ANLN
											ANXA1
											AP2A1
											APC
											AQP1
											ARAP1
											ARHGAP35
											ARHGEF7
											ARMCX5-GPRASP2
											ARPC2
											ARSB
											ASH2L
											ATAD5
											ATF1
											ATF2
											ATF3
											ATMIN
											ATOH7
											ATP1B2
											ATP8A2
											ATXN1L
											AUTS2
											AVIL
											AVP
											AVPR1A
											AVPR2
											BAIAP2
											BAMBI
											BBS4
											BCL2
											BCL6
											BCL7A
											BCL7B
											BCL7C
											BDNF
											BICRA
											BICRAL
											BIRC5
											BIRC6
											BMI1
											BMP10
											BNC1
											BRAF
											BRD9
											BRK1
											BST1
											BST2
											BTC
											C15orf62
											C8orf17
											CACUL1
											CALCRL
											CALR
											CAMK1
											CAMK1D
											CAMK2B
											CAMP
											CAPN1
											CAPNS1
											CAPRIN1
											CAPRIN2
											CARD11
											CARM1
											CARMIL1
											CARMIL2
											CASR
											CAV3
											CBFA2T2
											CBX8
											CCAR1
											CCDC117
											CCDC88A
											CCDC88B
											CCKBR
											CCL14
											CCL19
											CCL21
											CCL5
											CCN1
											CCN4
											CCNA2
											CCNB1
											CCND2
											CCNE1
											CCP110
											CCPG1
											CCR2
											CCR7
											CD1D
											CD209
											CD24
											CD248
											CD274
											CD276
											CD28
											CD320
											CD38
											CD3E
											CD40
											CD40LG
											CD46
											CD47
											CD55
											CD6
											CD70
											CD74
											CD80
											CD81
											CD86
											CDC123
											CDC25B
											CDC42EP1
											CDC42EP2
											CDC42EP3
											CDC42EP4
											CDC42EP5
											CDC6
											CDC7
											CDCA7L
											CDH4
											CDK1
											CDK2
											CDKL3
											CDKL5
											CDX2
											CEACAM6
											CENPJ
											CEP131
											CEP135
											CEP43
											CGA
											CHODL
											CHP2
											CHRNA7
											CHRNB2
											CIAO1
											CIB1
											CITED1
											CLCF1
											CLDN5
											CLDN7
											CLEC11A
											CLEC7A
											CLECL1P
											CLRN1
											CNBP
											CNOT6
											CNOT6L
											CNOT7
											CNOT8
											CNR1
											CNTF
											CNTFR
											CNTN1
											COBL
											COMP
											COPS9
											CORO1A
											CORO1B
											CORO1C
											COX17
											CR1
											CRABP2
											CRIP2
											CRKL
											CRLF1
											CRLF2
											CROCC
											CSF1
											CSF1R
											CSF2
											CSF2RA
											CSF2RB
											CSF3
											CSNK2A1
											CTC1
											CTF1
											CTHRC1
											CTSH
											CUL3
											CUL4A
											CUL7
											CUX1
											CUX2
											CXCL10
											CXCL5
											CXCR2
											CYFIP1
											CYSLTR1
											DBF4B
											DDR1
											DDR2
											DDRGK1
											DDX56
											DEF8
											DERL2
											DHPS
											DHX36
											DHX9
											DLG4
											DLL1
											DNAJA2
											DNAJA3
											DNM3
											DNMT1
											DOCK11
											DOT1L
											DPP4
											DPYSL3
											DSCAM
											DVL1
											DVL2
											DVL3
											DYNAP
											DZIP1
											E2F1
											E2F3
											EAPP
											EBI3
											EDN1
											EDN2
											EDN3
											EEF2K
											EFNA5
											EFNB1
											EGR1
											EGR4
											EHD1
											EIF4G2
											ELANE
											ELAVL4
											EMP2
											ENC1
											ENPP2
											ENTR1
											EP300
											EPCAM
											EPHA1
											EPHA3
											EPHA4
											EPHB2
											EPO
											EPOR
											EPS8
											EPS8L1
											EPS8L2
											EPS8L3
											ERBB3
											ERBB4
											ESM1
											ETV5
											EZH2
											F2
											F2R
											F2RL1
											FADD
											FAM98A
											FAM98B
											FASLG
											FBXO38
											FBXO5
											FBXW8
											FCGR3A
											FCRL3
											FER
											FERMT2
											FES
											FEZ1
											FGF17
											FGF19
											FGF20
											FGF21
											FGF22
											FGF23
											FGF3
											FGF5
											FGF6
											FGFR3
											FGFR4
											FKBP1B
											FLT3
											FLT3LG
											FMR1
											FN1
											FNBP1L
											FOLR2
											FOSL1
											FOSL2
											FOXJ2
											FOXM1
											FOXP1
											FOXP3
											FRMD7
											FSCN1
											FTMT
											FUT9
											FUZ
											FXN
											FYN
											FZD1
											FZD4
											FZR1
											GAB2
											GAREM1
											GAS6
											GATA1
											GATA6
											GCNT2
											GDF9
											GDI1
											GDNF
											GFAP
											GHRH
											GHRHR
											GID8
											GJA1
											GKN1
											GLP2R
											GOLGA4
											GPAM
											GPC2
											GPER1
											GPM6A
											GPR183
											GPRASP3
											GREM1
											GRIP1
											GRK5
											GSK3B
											HAP1
											HAVCR2
											HBEGF
											HCK
											HCLS1
											HDAC1
											HDAC2
											HDAC4
											HEY2
											HHLA2
											HILPDA
											HIPK1
											HIPK2
											HLA-A
											HLA-DMB
											HLA-DPA1
											HLA-DPB1
											HLA-E
											HMGA2
											HMGN5
											HNRNPU
											HOXA3
											HOXC10
											HPGD
											HPSE
											HPSE2
											HSP90AA1
											HTR1A
											HTR1B
											HTR2A
											HTT
											ICOSLG
											IFNG
											IFT88
											IGF1R
											IGFBP2
											IL11
											IL11RA
											IL12RB1
											IL12RB2
											IL13
											IL13RA1
											IL15
											IL18
											IL1A
											IL1B
											IL1RAPL1
											IL2
											IL21
											IL23A
											IL23R
											IL24
											IL2RA
											IL3
											IL31RA
											IL34
											IL4
											IL5
											IL5RA
											IL6R
											IL6ST
											IL7
											IL7R
											IL9
											INS
											INSL3
											INSL4
											INSR
											IRAK1
											IRAK4
											IRS1
											ISL1
											ISLR2
											IST1
											ITGA2
											ITGA3
											ITGA6
											ITGAV
											ITGAX
											ITPKA
											JAK2
											JUN
											KAT2A
											KAT2B
											KAT7
											KATNB1
											KCNA5
											KCTD17
											KDM4C
											KHDC3L
											KIDINS220
											KIF20B
											KITLG
											KLB
											KMT2D
											KRAS
											KRT6A
											L1CAM
											LAMC2
											LBH
											LDLRAP1
											LGALS9
											LGMN
											LIF
											LIFR
											LIG4
											LILRB2
											LIMK1
											LIN28A
											LPAR3
											LRP8
											LRRC7
											LTA
											LTBP3
											LTF
											LTK
											MAB21L1
											MAB21L2
											MACF1
											MAGI2
											MALAT1
											MAP1B
											MAP3K13
											MAP3K3
											MAP3K5
											MAP3K7
											MAP6
											MAPK14
											MAPK15
											MAPK3
											MAPT
											MARCHF7
											MARCKSL1
											MARK2
											MARK4
											MAS1
											MATK
											MAZ
											MCTS1
											MDM2
											MECP2
											MEF2D
											MEGF10
											MEGF8
											MEIS1
											MEIS2
											MEIS3
											MEIS3P1
											METRN
											MFN2
											MIEN1
											MIF
											MIR1290
											MIR141
											MIR17
											MIR17HG
											MIR181B1
											MIR199A1
											MIR19B1
											MIR200B
											MIR204
											MIR208A
											MIR20A
											MIR214
											MIR221
											MIR301A
											MIR320A
											MIR320B1
											MIR320B2
											MIR320C1
											MIR320C2
											MIR320D1
											MIR320D2
											MIR320E
											MIR372
											MIR431
											MIR448
											MIR509-1
											MIR515-1
											MIR519D
											MIR520A
											MIR520H
											MIR548C
											MIR590
											MIR657
											MIR711
											MIR93
											MLXIPL
											MMP2
											MMP9
											MNAT1
											MNS1
											MPL
											MST1R
											MSTN
											MTOR
											MUSK
											MUSTN1
											MVD
											MYB
											MYD88
											MYO3A
											MYO3B
											MYOCD
											MZB1
											N4BP2L2
											NACC1
											NAMPT
											NANOG
											NANOGP8
											NCCRP1
											NCK1
											NCK2
											NCKAP1
											NCKAP1L
											NCKIPSD
											NDEL1
											NDNF
											NDRG4
											NDUFAF4
											NDUFS4
											NEDD9
											NEFL
											NEGR1
											NEURL1
											NFATC2
											NFE2L2
											NGF
											NIN
											NLGN1
											NLGN2
											NMB
											NMBR
											NOP2
											NOTCH3
											NOX1
											NPM1
											NPTN
											NPY5R
											NRDC
											NRG1
											NTF3
											NTN1
											NTRK1
											NTRK2
											NTRK3
											OBSL1
											OCLN
											OCSTAMP
											ODC1
											OSM
											OSMR
											P2RX7
											P2RY12
											P2RY6
											P3H1
											PACSIN1
											PAK1
											PALM
											PARP6
											PAXBP1
											PBX1
											PBXIP1
											PDCD1LG2
											PDCD2
											PDF
											PDGFC
											PDGFD
											PDGFRA
											PDGFRB
											PELI1
											PFN1
											PHB1
											PHIP
											PID1
											PIK3CA
											PIK3R1
											PIM1
											PLA2G1B
											PLA2G2C
											PLA2G3
											PLAC8
											PLAG1
											PLCE1
											PLEK2
											PLEKHM1
											PLK5
											PLPPR5
											PLXNA1
											PLXNA2
											PLXNA3
											PLXNA4
											PLXNB1
											PLXNC1
											PLXND1
											PML
											PNP
											POU4F2
											PPP1CC
											PPP1R35
											PPP2R5B
											PPP3CA
											PRAME
											PRAMEF1
											PRAMEF10
											PRAMEF11
											PRAMEF12
											PRAMEF14
											PRAMEF15
											PRAMEF17
											PRAMEF19
											PRAMEF2
											PRAMEF20
											PRAMEF22
											PRAMEF25
											PRAMEF27
											PRAMEF33
											PRAMEF4
											PRAMEF5
											PRAMEF6
											PRAMEF7
											PRAMEF8
											PRAMEF9
											PRC1
											PRDX3
											PRKAA1
											PRKCH
											PRKCI
											PRKCQ
											PRKCZ
											PRLR
											PRMT1
											PROM2
											PRTN3
											PTAFR
											PTEN
											PTGFR
											PTGS2
											PTH
											PTH1R
											PTHLH
											PTK2
											PTK2B
											PTK6
											PTK7
											PTPN22
											PTPN6
											PTPRC
											PTPRD
											PUM2
											PYCARD
											RAB21
											RAB25
											RAB8B
											RAC1
											RAC2
											RAD51B
											RALA
											RAP1A
											RAPGEF1
											RAPGEF2
											RARA
											RARG
											RASAL3
											RBPMS2
											REG1A
											REG1B
											RELA
											RELN
											RET
											RETREG3
											RGMA
											RGS2
											RHOG
											RHOQ
											RIPK2
											RIPOR2
											RIT2
											RNASEH2B
											RND2
											RNF187
											ROBO2
											ROBO3
											ROGDI
											ROMO1
											ROR1
											ROR2
											RP1
											RPL23
											RPRD1B
											RPS15A
											RPS3
											RPS4X
											RPS6
											RPS6KB1
											RPS9
											RTKN2
											RUFY3
											S100A13
											S100A6
											S100A9
											S100B
											S1PR1
											S1PR2
											S1PR3
											SAPCD2
											SASH3
											SAXO1
											SCARB2
											SCARF1
											SCN1B
											SCX
											SDCBP
											SELENOK
											SELENON
											SEMA4D
											SEMA7A
											SEPTIN7
											SEPTIN9
											SERPINB3
											SERPINB7
											SERPINF2
											SERPINI1
											SERTAD1
											SETX
											SF3A2
											SHANK2
											SHC1
											SHC4
											SHTN1
											SINHCAF
											SIRPG
											SKIL
											SLAMF1
											SLC25A27
											SLC25A33
											SLC25A5
											SLC35F6
											SLC39A10
											SLC7A1
											SLC7A5
											SLIT2
											SLITRK1
											SMAD4
											SMARCA2
											SMARCA4
											SMARCC1
											SMARCD1
											SMPD3
											SMURF1
											SNX3
											SOX15
											SOX4
											SOX8
											SPDYA
											SPHK1
											SPHK2
											SPN
											SPTA1
											SRC
											SRF
											SRPK2
											SS18
											SS18L1
											SSBP3
											SSR1
											ST6GAL1
											STAMBP
											STAT5B
											STAU2
											STK24
											STK25
											STMN2
											STX3
											STX4
											STYXL1
											SUZ12
											SYF2
											SYK
											TAPT1
											TBC1D24
											TBC1D8
											TBRG4
											TBX20
											TBX3
											TBX5
											TCIRG1
											TCL1A
											TDGF1
											TENM1
											TENM2
											TENM3
											TERT
											TFAP2B
											TFRC
											TGFB3
											THPO
											TIAL1
											TIAM1
											TIAM2
											TICAM1
											TIMP1
											TIPIN
											TIRAP
											TJP1
											TLR4
											TLR9
											TMEM106B
											TMEM119
											TMEM250
											TMEM30A
											TMIGD2
											TNC
											TNFRSF11A
											TNFRSF13C
											TNFRSF4
											TNFSF13
											TNFSF13B
											TNFSF4
											TNFSF9
											TNN
											TNXB
											TRAF5
											TRAF6
											TRAK1
											TRIM67
											TRPC5
											TRPM4
											TRPV2
											TSC22D1
											TSHR
											TSLP
											TSPAN31
											TSPO
											TSPYL5
											TTK
											TUBB2B
											TWF1
											TWF2
											TYK2
											UFL1
											VAV3
											VCAM1
											VIL1
											VIPR1
											VLDLR
											VSTM2A
											VTCN1
											WASF2
											WASHC1
											WASHC5
											WASL
											WNT3
											WRAP73
											WWTR1
											XCL1
											ZAP70
											ZDHHC15
											ZFPM2
											ZFYVE27
											ZMIZ1
											ZMYND10
											ZMYND8
											ZNF143
											ZNF16
											ZNF268
											ZNF804A
											ZP3
											ZP4
