## Supplementary Table S2 for "Distinct prostate cancer neuroendocrine subtypes predict prognosis and guide personalized prostate-specific membrane antigen-targeted therapy"

### Sheet: State1_S2
Supplementary Table S2. Highly expressed biomarker genes in state 1 that correlate with the NEURO I+II score
State1 Biomarker	p-value	Fold Change	Mean Expression Level	Correlation with NEURO I+II score	GEPIA survival	Nat_2016_Zscore_ROC	Camcapp_MSKCC_Survival
HES6	<0.00001	6.94958	6.16952	0.538597	0.014	0.9108	0.018
PTTG1	<0.00001	9.64916	6.43031	0.516984	0.00018	0.8294	0.00053
STMN1	<0.00001	2.87821	9.28797	0.34443	0.00038	0.8382	0.00011
UBE2S	<0.00001	2.89601	9.11163	0.312896	3.7e-05	0.8608	0.0058
KALRN	<0.00001	2.70898	5.1928	0.3045	0.029	0.802	0.00035
DNMT1	<0.00001	4.43738	6.22998	0.362066	2.9e-07	0.8235	0.085
PCSK1N	<0.00001	2.84756	8.20371	0.316993	0.039	0.8147	0.15
CRIP1	<0.00001	31.6161	9.21557	0.597015	0.00081	0.6843	0.00013
CDKN2C	<0.00001	15.364	5.39175	0.579204	0.0059	0.7824	8.8e-05
TPST1	<0.00001	10.1768	6.03956	0.478228	0.0011	0.7	0.076
CRIP2	<0.00001	3.0176	5.21353	0.422655	0.0018	0.6314	0.0034
INO80E	<0.00001	4.86234	5.68433	0.413773	0.016	0.5922	0.98
WDR34	<0.00001	4.30593	5.70231	0.404732	0.00083	0.7863	0.11
SYK	<0.00001	6.97334	5.16315	0.403478	0.017	0.6922	0.0046
GTF2IRD1	<0.00001	7.04028	5.99135	0.399318	0.0069	-	0.13
SMC4	<0.00001	5.52301	5.27694	0.388447	0.017	0.7304	0.2
RPA3	<0.00001	6.32434	7.27343	0.386925	0.00074	0.5539	0.0013
H2AFV	<0.00001	5.82159	8.80796	0.381966	0.015	0.7922	0.87
HMGB2	<0.00001	6.43453	7.03708	0.379513	0.00049	0.7245	0.41
FSCN1	<0.00001	4.1092	5.80784	0.378401	0.0021	0.5902	0.0025
GPR137C	<0.00001	4.29392	5.4841	0.375126	0.031	0.7882	0.0079
SSBP4	<0.00001	5.82162	6.17163	0.369329	0.0016	0.7333	0.12
ABHD11	<0.00001	4.79115	5.07163	0.364488	0.036	0.5745	0.0081
NDUFB3	<0.00001	4.40913	6.84212	0.358677	0.016	0.502	0.93
PFN2	<0.00001	4.83027	7.00124	0.346276	0.048	0.6255	0.79
H2AFY	<0.00001	4.59884	7.91855	0.340011	0.004	0.5863	0.65
DNAJC9	<0.00001	4.1837	5.67824	0.338203	0.00033	0.6765	0.028
RNF34	<0.00001	3.54455	5.21152	0.337437	0.00057	0.6118	0.047
C20orf27	<0.00001	5.81788	6.22165	0.328544	0.0037	0.5804	0.037
SUN1	<0.00001	3.65054	5.13217	0.326412	0.013	0.7843	0.7
CCDC14	<0.00001	4.25331	5.55539	0.32446	0.012	0.7941	0.061
HMGN2	<0.00001	3.49697	9.62648	0.324179	0.001	0.7314	0.96
RUFY3	<0.00001	3.6406	5.22807	0.319851	0.021	0.7157	0.0002
NUDT1	<0.00001	3.1241	5.07053	0.319111	0.021	0.5902	0.038
EZH2	<0.00001	3.87637	5.39953	0.317338	0.0014	0.7951	0.0022
HSPB11	<0.00001	3.42197	5.54556	0.316777	0.0013	0.702	0.7
LY6E	<0.00001	5.60193	8.59924	0.315864	0.026	0.5902	0.095
HDGF	<0.00001	3.63238	6.74206	0.313987	0.049	0.5843	0.068
ITGB1BP1	<0.00001	3.92722	5.64662	0.313385	0.00059	0.6353	0.45
HRAS	<0.00001	3.3858	5.41656	0.313105	0.0011	0.6118	0.13
PAGR1	<0.00001	3.11263	5.53856	0.312662	0.011	0.5412	0.044
CKLF	<0.00001	4.41725	5.40064	0.305132	0.0035	0.5529	0.45
ASL	<0.00001	4.78434	5.29252	0.304283	0.047	0.7373	0.14
RNF213	<0.00001	3.6232	5.86614	0.300666	0.015	0.6706	0.4
ASCL1	<0.00001	18.5758	5.72884	0.845069	0.13
TFF2	<0.00001	532.112	6.20479	0.746249	-
TAFA1	<0.00001	158.437	5.18436	0.735786	0.0013
FXYD6	<0.00001	24.5347	5.16107	0.688233	0.2
TMEM176A	<0.00001	28.3108	6.9945	0.684546	0.81
TESC	<0.00001	55.1399	6.06159	0.662188	0.5
ELAVL3	<0.00001	29.2174	5.31378	0.653875	0.64
CNTN1	<0.00001	20.2535	5.14068	0.649421	0.02
CAMK1D	<0.00001	21.2313	5.81944	0.637123	0.77
RALYL	<0.00001	4.12652	6.18696	0.636555	-
RASSF6	<0.00001	38.1654	6.4163	0.62618	0.16
DLX5	<0.00001	48.9194	6.30443	0.625196	0.12
TGFBR3	<0.00001	53.3186	5.23348	0.624554	0.16
CHST11	<0.00001	46.0853	5.22883	0.616285	0.48
SYT1	<0.00001	25.3184	8.17384	0.611059	0.49
PAM	<0.00001	5.80005	7.2037	0.604669	0.083
PTPRD	<0.00001	34.7376	5.65991	0.602473	0.72
FRAS1	<0.00001	22.2192	5.25852	0.602184	0.72
COTL1	<0.00001	27.6211	7.27534	0.593581	0.62
RBP1	<0.00001	7.67484	9.67328	0.565995	0.47
PLEKHA6	<0.00001	25.0277	5.27104	0.565344	0.18
MIR924HG	<0.00001	12.5148	5.33028	0.551079	0.85
TCF4	<0.00001	10.8262	6.36211	0.549143	0.43
TIAM1	<0.00001	20.7303	5.90569	0.546972	0.49
SMIM22	<0.00001	5.02873	6.81153	0.537615	0.0014
CLSTN2	<0.00001	16.0329	6.69877	0.534905	0.49
TUBB2B	<0.00001	5.60753	6.73005	0.530623	0.94
BX284668.5	<0.00001	9.27623	5.45937	0.524752	-
ARHGEF3	<0.00001	21.2182	5.67199	0.522917	0.33
DACH1	<0.00001	6.29765	5.34994	0.517658	0.48
NRCAM	<0.00001	9.1182	5.21347	0.517319	0.4
LRATD1	<0.00001	10.3974	6.10977	0.511794	0.25
SMC2	<0.00001	16.1933	6.06582	0.50893	0.24
CASC15	<0.00001	12.2719	5.66504	0.503015	0.67
UCP2	<0.00001	5.20311	5.26585	0.500841	0.72
SOX2	<0.00001	7.56081	5.372	0.497427	0.79
MLLT11	<0.00001	10.2978	5.17441	0.497158	0.052
TP53I3	<0.00001	10.4306	6.3591	0.496955	0.23
LINC00511	<0.00001	4.93961	5.20559	0.49052	0.18
TPPP3	<0.00001	6.20357	5.35841	0.487858	0.26
GSN	<0.00001	9.06804	6.48606	0.48483	0.81
SRGAP1	<0.00001	8.74613	5.7214	0.48323	0.093
PRUNE2	<0.00001	3.71244	5.21203	0.482993	0.16
C12orf75	<0.00001	7.22517	5.8772	0.482789	0.65
LHFPL6	<0.00001	8.88031	5.28208	0.47882	0.13
DLGAP1	<0.00001	26.9774	7.04589	0.477398	0.0031
PTPRG	<0.00001	12.9784	5.6602	0.475557	0.63
HPCAL1	<0.00001	11.151	5.84832	0.475236	0.33
CDKN2A	<0.00001	7.18594	8.13926	0.468747	0.15
HOXA9	<0.00001	7.56374	5.16699	0.468166	0.56
MTURN	<0.00001	8.29881	5.13109	0.467678	0.31
SMC6	<0.00001	12.8434	5.72067	0.466124	0.87
GPC6	<0.00001	8.62419	5.6622	0.461239	0.076
PSIP1	<0.00001	7.99379	6.95934	0.460706	0.38
MARCH3	<0.00001	10.7535	6.60858	0.460435	0.062
NXN	<0.00001	13.1978	5.68158	0.460079	0.72
APBB2	<0.00001	6.57659	5.45265	0.456592	0.46
SPAG16	<0.00001	5.82134	5.01433	0.446502	0.18
CNFN	<0.00001	7.55424	6.4701	0.446394	0.78
PPP1R1B	<0.00001	6.32849	5.06525	0.44622	0.017
ARL15	<0.00001	7.81734	6.32427	0.442353	0.15
CNN3	<0.00001	7.67156	6.41757	0.441032	0.61
TMEM178B	<0.00001	7.4088	5.89756	0.43436	0.24
PLP2	<0.00001	3.48397	5.95923	0.434146	0.58
IFI6	<0.00001	5.15587	7.09464	0.431197	0.23
PLSCR1	<0.00001	4.95069	5.10285	0.430777	0.7
RUNX1	<0.00001	8.29438	6.84057	0.428239	0.69
NEBL	<0.00001	5.67489	7.05339	0.425932	0.059
CTXN1	<0.00001	4.26859	5.28234	0.424325	0.05
RPN2	<0.00001	8.97774	8.14271	0.423317	0.08
LTBP1	<0.00001	7.10555	5.09143	0.423098	0.79
LIPE-AS1	<0.00001	6.8912	5.51981	0.420463	0.48
MAST4	<0.00001	6.98779	6.13167	0.417237	0.072
MAP1B	<0.00001	4.88795	6.58308	0.411827	0.29
SIX1	<0.00001	8.83757	5.11824	0.410878	0.38
CHD7	<0.00001	4.29655	5.24784	0.407145	0.33
CYSTM1	<0.00001	3.32492	6.81089	0.402857	0.35
HIP1	<0.00001	6.47932	5.18243	0.40194	0.83
GNG4	<0.00001	2.84768	5.4041	0.397617	0.02
ERO1B	<0.00001	3.35955	5.2568	0.395119	0.065
LARGE1	<0.00001	3.70774	5.33287	0.394262	0.83
SSBP2	<0.00001	4.26738	5.30031	0.394101	0.075
PCCA	<0.00001	5.92826	8.04093	0.391492	0.17
SEPTIN11	<0.00001	5.02907	5.06941	0.391225	0.88
IGFBP2	<0.00001	2.0073	6.09449	0.391004	0.56
AUTS2	<0.00001	7.45658	8.60463	0.390765	0.37
TTLL7	<0.00001	5.34563	5.32824	0.388693	0.33
RHBDD2	<0.00001	4.20229	5.12439	0.387605	0.92
SDK1	<0.00001	7.7187	9.68076	0.386923	0.09
DST	<0.00001	3.93421	6.16014	0.386441	1
HS6ST1	<0.00001	4.99414	5.08946	0.386145	0.95
SORBS1	<0.00001	5.18681	5.24374	0.384951	0.13
GLCCI1	<0.00001	7.21273	5.60921	0.383602	0.085
BTG2	<0.00001	6.22921	6.85531	0.383111	0.039
PCNA	<0.00001	6.49267	5.74928	0.37973	0.097
BCL7B	<0.00001	5.08706	5.16778	0.378423	0.35
CBR3-AS1	<0.00001	4.07253	5.78142	0.37541	0.49
ABHD16A	<0.00001	3.48832	5.03515	0.375264	0.39
SYNE2	<0.00001	6.49268	7.09097	0.374812	0.88
CXXC5	<0.00001	6.26786	5.10235	0.371184	0.58
PTPRK	<0.00001	3.06387	5.73058	0.370966	0.92
CLDN3	<0.00001	3.36995	8.3119	0.370514	0.31
SPINT2	<0.00001	3.73556	8.41594	0.370412	0.31
RALA	<0.00001	5.99356	6.93703	0.368053	0.1
MEST	<0.00001	4.76511	6.31411	0.368003	0.83
FARP1	<0.00001	7.52695	6.94345	0.366886	0.75
CERS4	<0.00001	3.61814	5.76671	0.365858	0.51
HMGB3	<0.00001	3.25352	6.54025	0.365159	0.33
CALM1	<0.00001	3.03403	9.00158	0.364479	0.019
NRXN3	<0.00001	4.50914	5.36099	0.362439	0.53
COX17	<0.00001	4.42208	8.37732	0.35966	0.073
CDKN1A	<0.00001	2.26949	7.63092	0.358936	0.088
SEPTIN9	<0.00001	4.74884	6.85858	0.35836	0.48
PSENEN	<0.00001	3.53033	6.6504	0.357737	0.048
GINS2	<0.00001	5.13854	5.10437	0.356435	0.078
DIP2C	<0.00001	3.86665	5.52346	0.355751	0.66
VOPP1	<0.00001	4.11944	5.47719	0.355241	0.56
EXT1	<0.00001	6.3228	7.34936	0.355165	0.32
PANK2	<0.00001	3.99831	5.33387	0.354754	0.94
ITSN2	<0.00001	5.17248	5.76519	0.354713	0.36
TAGLN2	<0.00001	3.19403	6.57609	0.353195	0.1
PCLO	<0.00001	2.64955	5.37012	0.352885	0.05
ARL6IP6	<0.00001	4.27848	5.13875	0.352621	0.34
TCEAL9	<0.00001	4.64108	7.79804	0.352194	0.68
SKAP2	<0.00001	4.18655	5.72979	0.350015	0.49
TMEM97	<0.00001	4.5792	5.25052	0.349932	0.69
RIPK1	<0.00001	4.1851	5.10394	0.348411	0.78
CSRP2	<0.00001	6.3733	5.07457	0.346022	0.17
BAMBI	<0.00001	6.91674	6.24346	0.345931	0.35
DTNB	<0.00001	6.17275	6.75038	0.34552	0.34
REX1BD	<0.00001	4.7035	5.50453	0.342853	0.053
FABP5	<0.00001	4.88544	7.15905	0.342346	0.065
CADM1	<0.00001	3.28419	6.19283	0.342097	0.75
FAM13B	<0.00001	4.12836	5.31168	0.341298	0.49
MAP2K1	<0.00001	5.68373	5.9235	0.340791	0.068
FBXL7	<0.00001	7.59795	6.19524	0.33994	0.42
SDC1	<0.00001	4.71423	5.14228	0.336271	0.3
ARL3	<0.00001	3.53208	5.97685	0.3342	0.16
USP32	<0.00001	5.52195	5.28126	0.332833	0.24
HLA-A	<0.00001	2.19531	8.14397	0.331806	0.35
JUP	<0.00001	2.87159	5.86814	0.331236	0.8
STRBP	<0.00001	4.10889	6.46223	0.330197	0.21
SEC62	<0.00001	3.60278	7.53159	0.330168	0.034
BEX3	<0.00001	3.74635	9.49416	0.329674	0.36
WWOX	<0.00001	3.92739	6.43818	0.328834	0.63
SELENOK	<0.00001	4.19039	7.68005	0.328727	0.13
CDKAL1	<0.00001	3.53379	6.79942	0.328619	0.0034
SEMA6A	<0.00001	3.39758	5.18319	0.327671	0.29
EMP2	<0.00001	4.28727	5.94884	0.327404	7.9e-05
PARD3B	<0.00001	7.00098	5.13689	0.327337	0.49
TSPAN13	<0.00001	6.51423	7.33471	0.326885	0.77
CBR1	<0.00001	3.91112	5.63655	0.326276	0.13
DPY30	<0.00001	4.4217	7.50873	0.324838	0.76
EFCAB2	<0.00001	2.31837	5.31273	0.32463	0.94
ABRACL	<0.00001	4.37595	5.63759	0.323073	0.35
PRAC1	<0.00001	7.51394	6.49127	0.322212	0.5
CETN2	<0.00001	2.47644	5.22701	0.32137	0.89
CCSER2	<0.00001	3.73656	5.17256	0.320694	0.021
SSH2	<0.00001	3.79419	7.20089	0.316469	0.5
CREM	<0.00001	3.9585	5.1013	0.314081	0.77
KCNH8	<0.00001	4.00481	5.66888	0.312781	0.61
PAFAH1B3	<0.00001	3.44073	7.31969	0.312049	0.89
CBFA2T2	<0.00001	2.76195	5.93948	0.311948	0.85
FMC1	<0.00001	3.80123	6.55547	0.311637	0.2
TFF3	<0.00001	2.09647	6.6099	0.311618	0.25
REV3L	<0.00001	2.92982	6.0036	0.310797	0.19
HIST1H4C	<0.00001	5.78459	8.1707	0.309277	0.34
DEDD2	<0.00001	4.04844	5.93367	0.309157	0.79
MLXIP	<0.00001	3.42716	5.91566	0.308492	0.15
SLC44A1	<0.00001	2.40439	5.6413	0.307983	0.76
SVIL	<0.00001	3.17319	5.19592	0.307883	0.17
HSPB1	<0.00001	3.10657	10.5349	0.307548	0.6
BCAS3	<0.00001	4.00768	6.72756	0.306453	0.0046
NDUFB6	<0.00001	3.43888	6.45138	0.306427	0.05
GADD45A	<0.00001	2.62237	5.82351	0.305554	0.88
MAPK8	<0.00001	3.2317	5.86742	0.305408	0.5
DDX46	<0.00001	3.61668	6.52283	0.304475	1
ZC3HAV1	<0.00001	4.21942	5.15995	0.304464	0.84
S100A13	<0.00001	3.1741	6.09033	0.30348	0.38
SLIRP	<0.00001	3.78078	8.44176	0.303307	0.5
HLCS	<0.00001	4.29402	6.11621	0.30276	0.29
ASAP1	<0.00001	4.36033	6.41364	0.302719	0.96
HMGB1	<0.00001	2.79336	9.97995	0.302611	0.23
CTBP2	<0.00001	4.75169	6.51329	0.302551	0.67
RAD51B	<0.00001	6.35421	5.61061	0.301988	0.7
RSRC1	<0.00001	3.21523	5.7356	0.301852	0.55
TBCB	<0.00001	3.04582	7.56262	0.301631	0.061
NDUFB1	<0.00001	3.69901	8.83472	0.300791	0.95
GPATCH8	<0.00001	3.45431	6.53613	0.300511	0.78
STK24	<0.00001	4.46104	5.99085	0.300472	0.67
MAGI3	<0.00001	5.63	5.67077	0.300185	0.81
